# Genome-wide SNP genotyping of DNA pools identifies untapped landraces and genomic regions that could enrich the maize breeding pool

**DOI:** 10.1101/2020.09.30.321018

**Authors:** Mariangela Arca, Brigitte Gouesnard, Tristan Mary-Huard, Marie-Christine Le Paslier, Cyril Bauland, Valérie Combes, Delphine Madur, Alain Charcosset, Stéphane D. Nicolas

**Affiliations:** Université Paris-Saclay, INRAE, CNRS, AgroParisTech, GQE - Le Moulon, 91190, Gif-sur-Yvette, France; Amélioration Génétique et Adaptation des Plantes méditerranéennes et tropicales, Univ Montpellier, CIRAD, INRAE, Institut Agro, F-34090 Montpellier, France; Université Paris-Saclay, INRAE, Etude du Polymorphisme des Génomes Végétaux, 91000, Evry, France

**Keywords:** *Zea mays*, gene banks, Landraces, Pre-breeding, DNA pooling, Genetic diversity, Selective footprints, Allelotyping

## Abstract

Maize landraces preserved in genebanks have a large genetic diversity that is still poorly characterized and underexploited in modern breeding programs. Here, we genotyped DNA pools from 156 American and European landraces with a 50K SNP Illumina array to study the effect of both human selection and environmental adaptation on the genome-wide diversity of maize landraces. Genomic diversity of landraces varied strongly in different parts of the genome and with geographic origin. We detected selective footprints between landraces of different geographic origin in genes involved in the starch pathway (*Su1, Waxy1*), flowering time (*Zcn8, Vgt3, ZmCCT9*) and tolerance to abiotic and biotic stress (*ZmASR, NAC* and *dkg* genes). Landrace diversity was compared to that of (i) 327 inbred lines representing American and European diversity (“CK lines) and (ii) 103 new lines derived directly from landraces (“DH-SSD lines”). We observed limited diversity loss or selective sweep between landraces and CK lines, except in peri-centromeric regions. However, analysis of modified Roger’s distance between landraces and the CK lines showed that most landraces were not closely related to CK lines. Assignment of CK lines to landraces using supervised analysis showed that only a few landraces, such as Reid’s Yellow Dent, Lancaster Surecrop and Lacaune, strongly contributed to modern European and American breeding pools. Haplotype diversity of CK lines was more enriched by DH-SSD lines that derived from the landraces with no related lines and the lowest contribution to CK lines. Our approach opens an avenue for the identification of promising landraces for pre-breeding.

**SIGNIFICANCE STATEMENTS:** Maize landraces are a valuable source of genetic diversity for addressing the challenges of climate change and the requirements of low input agriculture as they have been long selected to be well adapted to local agro-climatic conditions and human uses. However, they are underutilized in modern breeding programs because they are poorly characterized, genetically heterogeneous and exhibit poor agronomic performance compared to elite hybrid material. In this study, we developed a high-throughput approach to identify landraces that could potentially enlarge the genetic diversity of modern breeding pools. We genotyped DNA pools from landraces using 50K array technology, which is widely used by breeders to characterize the genetic diversity of inbred lines. To identify landraces that could enrich the modern maize germplasm, we estimated their contribution to inbred lines using supervised analysis and a new measurement of genetic distance.
