## Supplementary material for "Genome-wide SNP genotyping of DNA pools identifies untapped landraces and genomic regions that could enrich the maize breeding pool": Table S1

### Sheet: Feuil1
Table S1: Description of the 166 DNA samples corresponding to the 156 landraces: geographic origin, genetic diversity, genetic group assignment based on Admixture analysis, cluster assignment based on Ward clustering, mean contribution and number of assigned lines within the panel of CK lines.
Accession code	Accession	Sample	Common Name	Lattitude (Decimal)	Longitude (Decimal)	Elevation (m)	Geographical groups	Countries	Study	Hs	Polymorphism rate	Mean Allele Number	Genetic Groups (K=7 , membership > 0.6) based on Admixture analysis	Membership SNP (K=7) based on Admixture Analysis	Ward clust	Ward Subcluster	Mean contribution to CK inbred lines panel	Number of lines from CK lines panel assigned to each landrace with a probability >0.6
Ant1	ANTI3	ANTI3	-	17.0833333	-61.7166667	0	Caribbean	Antigua	Camus et al., 2006	0.183852290066394	0.615282760977277	1.61528276097728	Caribbean	0.9854382	d	3	0.00747711926605505	0
Arg10	PPS920	DivCor_158a	Balsa	-34.8	-61.6666667	81	South America	Argentina	Camus et al., 2006	0.252766725457107	0.526311293353836	1.52631129335384	Northern Flint	0.7441122	g		0.00220107339449541	0
Arg5	ARGE 306	Arg5	Rosarini	-34.5	-68.5	1006	South America	Argentina	Mir et al., 2013	0.210598344932381	0.663335041858876	1.66333504185888	Caribbean	0.6531528	d	1	0.00166830886850153	0
Arg6	ARGE 472	Arg6	Altiplano	-23.2	-65.35	2500	South America	Argentina	Mir et al., 2013	0.203124746143173	0.712711430035879	1.71271143003588	Andean	0.8918166	b		0.000795691131498471	0
Arg7	ARGE486	DivCor_179a	Cuarento Cateto	-34.9	-57.95	300	South America	Argentina	Camus et al., 2006	0.0465695678906925	0.648257303946694	1.64825730394669		0.523556	d	2	0.00359362385321101	0
Arg8	ARGE564	DivCor_175a	Cateto Amarillo	-26.0333333	-65.5	1700	South America	Argentina	Camus et al., 2006	0.281692963360254	0.669101315564668	1.66910131556467	Andean	0.9221032	b		0.00113167584097859	0
Aus7	IPK60	DivCor_3a	Vorarlberger Weisser	47.4166667	9.75	NA	Europe	Austria	Camus et al., 2006	0.154144268074113	0.135998633179566	1.13599863317957	Northern Flint	0.99994	g		0.00230255657492355	0
Aus8	PPS58	PPS58	Schindelmeiser	48.25	16.3666667	NA	Europe	Austria	Camus et al., 2006	0.0806812454529321	0.247266359132069	1.24726635913207	Northern Flint	0.974519	g		0.00237508868501529	0
Bar1	BARB5	BARB5	Coastal Tropical Flint	13	-59.0333333	0	Caribbean	Barbados	Camus et al., 2006	0.208662009818184	0.664573722877157	1.66457372287716	Caribbean	0.9111712	d	1	0.00401265749235474	0
Bol16	BOLI711	BOLI711	Perola	-21.3	-64.4333333	475	South America	Bolivia	Camus et al., 2006	0.224187529444183	0.705578335896122	1.70557833589612	Andean	0.6130474	d	3	0.00194081651376147	0
Bol19	BOZM0214	BOZM0214	Uchuquilla	-17.35	-66.0166667	2700	South America	Bolivia	Camus et al., 2006	0.192039731832872	0.707884845378438	1.70788484537844	Andean	0.9916348	b		0.000503776758409786	0
Bra2	BRAZ 2441	Bra2	Cateto Paulista Grosso (Cateto Grosso)	-15.78	-47.936	1081	South America	Brazil	Mir et al., 2013	0.24688557822056	0.797326157526055	1.79732615752606	Caribbean	0.6044738	d	1	0.013186749235474	1
Bra4	BRAZ 60	Bra4	Cateto Grande	-22.217	-54.8	500	South America	Brazil	Mir et al., 2013	0.171840493221197	0.521313856142149	1.52131385614215		0.5395876	d	3	0.00237521100917431	0
Bul3	PPS525	DivCor_6a	Manolovo	42.7	24.6666667	NA	Europe	Bulgaria	Camus et al., 2006	0.199917961425287	0.472407312489322	1.47240731248932		0.3426642	e	2	0.00227932721712538	0
Can5	PI401757	DivCor_431a	Gaspe Flint	48.8166667	-64.25	200	North America	Usa	Camus et al., 2006	0.110138337488465	0.498675892704596	1.4986758927046	Northern Flint	0.9677118	g		0.0218190703363914	4
Can6	PI214189	PI214189	Falconer	49.8666667	-97.1666667	227	North America	Canada	Camus et al., 2006	0.237622966714005	0.763540064923971	1.76354006492397		0.561227	g		0.00150096330275229	0
Can7	Ames2755	DivCor_409a	Canada Yellow Flint	52	-106	500	North America	Canada	Camus et al., 2006	0.189083428320553	0.475482658465744	1.47548265846574	Northern Flint	0.8751018	g		0.00237284709480122	0
Chi11	PPS941	DivCor_168a	Curacalco	-39.5166667	-71.8666667	458	South America	Chile	Camus et al., 2006	0.181935052971057	0.838074491713651	1.83807449171365		0.435271	b		0.00330848318042813	0
Chi12	PPS949	DivCor_165a	Conaripe Choshuenco	-39.5666667	-72.0166667	338	South America	Chile	Camus et al., 2006	0.266090578918165	0.825345976422348	1.82534597642235	Andean	0.636319	b		0.000504792048929664	0
Chi13	PPS961	DivCor_166a	Choshuenco Aesa	-40.2333333	-72.0166667	338	South America	Chile	Camus et al., 2006	0.194934232402307	0.842046813599863	1.84204681359986		0.3851646	b		0.000754440366972477	0
Chi5	CHZM 08 060	Chi5	CURAGUA	-37.75	-72	450	South America	Chile	Mir et al., 2013	0.0999691905328798	0.390953357252691	1.39095335725269	Mexican	0.664596	a		0.00616141590214067	1
Chi9	PPS938	DivCor_163a	Salta Lomocura	-38.85	-72.3666667	458	South America	Chile	Camus et al., 2006	0.194155303945791	0.811122501281394	1.81112250128139		0.5833056	b		0.000468409785932722	0
Col22	ANTI392	ANTI392	Amagaceno	6.3333333	-75.5	1371	Central America and Mexico	Colombia	Camus et al., 2006	0.247895147780112	0.810780796172903	1.8107807961729		0.5195088	d	3	0.00135874006116208	0
Cos2	CRIC166	CRIC166	Salvadoreno	9.9833333	-84.0666667	0	Central America and Mexico	Costa Rica	Camus et al., 2006	0.237256957778038	0.75811549632667	1.75811549632667	Caribbean	0.725897	d	3	0.00365261773700306	0
Cub2	CUBA12	DivCor_694a	Cuban Flint	22.4166667	-83.7333333	137	Caribbean	Cuba	Camus et al., 2006	0.226738233590096	0.728429865026482	1.72842986502648	Caribbean	0.870218	d	3	0.00605622018348624	0
Cub3	CUBA44	CUBA44	Cuban Flint	20.3833333	-76.4333333	137	Caribbean	Cuba	Camus et al., 2006	0.216231673013496	0.697590978985136	1.69759097898514	Caribbean	0.9084176	d	3	0.00220397859327217	0
Cub4	CUBA54	DivCor_666a	Chandelle	20.9	-76.25	60	Caribbean	Cuba	Camus et al., 2006	0.165757201729637	0.726080642405604	1.7260806424056	Caribbean	0.9029778	d	3	0.0432661987767584	8
Cub5	CUBA63	CUBA63	Cuban Flint	20.6666667	-75.6666667	137	Caribbean	Cuba	Camus et al., 2006	0.218603085226521	0.696736716213907	1.69673671621391	Caribbean	0.865383	d	3	0.00268610397553517	0
Cze3	PPS462	PPS462	Stupicka Rana	50.0833333	15.0833333	NA	Europe	Czechoslovakia	Camus et al., 2006	0.0465695678906925	0.156415513411925	1.15641551341193	Northern Flint	0.79923	g		0.00260530886850153	0
Cze5	RYS2	DivCor_16b	Slovenska Zlta	50.0833333	17.0833333	NA	Europe	Czechoslovakia	Camus et al., 2006	0.243241266872122	0.566803348710063	1.56680334871006	Corn Belt Dent	0.6686664	c		0.00228898165137615	0
Cze5	RYS2	DivCor_16a	Slovenska Zlta	50.0833333	17.0833333	NA	Europe	Czechoslovakia	Camus et al., 2006	0.273621810260969	0.464718947548266	1.46471894754827	Corn Belt Dent	0.6686664	c		0.00274692048929664	0
Dom1	RDOM270	RDOM270	Chandelle	19.8	-70.6833333	0	Caribbean	Dominican Republic	Camus et al., 2006	0.238556121680853	0.764394327695199	1.7643943276952	Caribbean	0.8940898	d	3	0.00938891743119266	0
Ecu16	ECUA617	ECUA617	Tusilla	-4.0833333	-78.55	549	Central America and Mexico	Ecuador	Camus et al., 2006	0.217482296887342	0.704510507432086	1.70451050743209		0.497781	d	3	0.000630678899082569	0
Ecu17	ECUA696	DivCor_650a	Canguil	-0.2166667	-78.25	1920	Central America and Mexico	Ecuador	Camus et al., 2006	0.0547172337368438	0.588074491713651	1.58807449171365		0.549092	b		0.000828302752293578	0
Fra1	PPS1012	PPS1012	Ratenelle	46.5166667	5	185	Europe	France	Camus et al., 2006	0.219360026063915	0.740261404407996	1.740261404408		0.4220262	e	1	0.00529449847094801	0
Fra10	PPS631	PPS631	St Pantaleon	44.3666667	1.2833333	237	Europe	France	Camus et al., 2006	0.191853830733477	0.67367162139074	1.67367162139074		0.5036224	e	1	0.00305938226299694	0
Fra14	PPS5	PPS5	Wantzenau	48.65	7.8166667	132	Europe	France	Camus et al., 2006	0.159098533348141	0.557107466256621	1.55710746625662	Northern Flint	0.9344416	g		0.0164308103975535	2
Fra19	PPS10	PPS10	Estarvielle	42.8166667	0.4166667	1026	Europe	France	Camus et al., 2006	0.214725629055453	0.69259354177345	1.69259354177345	Europe	0.944819	e	1	0.015785993883792	2
Fra2	PPS15	DivCor_105a	Lacaune	43.55	2.5833333	813	Europe	France	Camus et al., 2006	0.254540272149764	0.643815137536306	1.64381513753631	Europe	0.6458962	e	1	0.0420734709480122	11
Fra20	PPS11	PPS11	Sost	42.8833333	0.55	938	Europe	France	Camus et al., 2006	0.210902447130139	0.689390056381343	1.68939005638134	Europe	0.9224392	e	1	0.000702819571865443	0
Fra21	PPS14	PPS14	Massat	42.8666667	1.3833333	1001	Europe	France	Camus et al., 2006	0.199052243342114	0.660686827268068	1.66068682726807	Europe	0.8166356	e	1	0.0126614342507645	3
Fra23	PPS22	PPS22	Esterre	42.8666667	0	1087	Europe	France	Camus et al., 2006	0.201375853693973	0.649367845549291	1.64936784554929	Europe	0.820432	e	1	0.00199915902140673	0
Fra24	PPS23	DivCor_96a	Laruns	42.8833333	-0.4166667	1401	Europe	France	Camus et al., 2006	0.0829318859245279	0.688535793610115	1.68853579361011	Europe	0.9140174	e	1	0.0112920795107034	0
Fra27	PPS639	DivCor_87a	Millette du Lauragais	43.3833333	1.7166667	206	Europe	France	Camus et al., 2006	0.26708675733668	0.7049376388177	1.7049376388177	Europe	0.8662738	e	1	0.00737036391437309	0
Fra28	PPS641	DivCor_83a	Grand Roux Basque	43.4666667	-1.4666667	5	Europe	France	Camus et al., 2006	0.272291844792005	0.761831539381514	1.76183153938151		0.4401008	d	1	0.000351094801223242	0
Fra29	PPS668	PPS668	Millette Montagne Noire	43.3833333	2.2666667	741	Europe	France	Camus et al., 2006	0.21187645822256	0.685076029386639	1.68507602938664	Europe	0.8696598	e	1	0.0022952874617737	0
Fra3	PPS17	PPS17	Barisis	49.5666667	3.3166667	84	Europe	France	Camus et al., 2006	0.199276612731722	0.638091576969076	1.63809157696908	Europe	0.831769	e	1	0.00361750152905199	0
Fra4	PPS19	PPS19	Liesse	49.6	3.8166667	75	Europe	France	Camus et al., 2006	0.177025791302769	0.598453784384077	1.59845378438408		0.4833536	e	1	0.00834022018348624	2
Fra7	PPS474	PPS474	Ain	46.2	5.2166667	NA	Europe	France	Camus et al., 2006	0.15611837182326	0.496155817529472	1.49615581752947		0.4576174	e	1	0.00592446788990826	0
Gdp1	DES103	DES103	Early Caribbean	16.3333333	-61.05	40	Caribbean	Guadeloupe	Camus et al., 2006	0.225302022250069	0.70673159063728	1.70673159063728	Caribbean	0.947152	d	3	0.00357155657492355	0
Gdp8	MGA235	MGA235	Early Caribbean	16.3333333	-63.05	40	Caribbean	Guadeloupe	Camus et al., 2006	0.193670212807654	0.607466256620536	1.60746625662054	Caribbean	0.968719	d	3	0.00247322629969419	0
Gdp9	STB073	DivCor_810a	Chandelle	16.3333333	-63.3833333	40	Caribbean	Guadeloupe	Camus et al., 2006	0.167548254169289	0.652827609772766	1.65282760977277	Caribbean	0.881165	d	3	0.00438574006116208	0
Ger10	IPK9	IPK9	Pautzfelder	49	11	NA	Europe	Germany	Camus et al., 2006	0.0671133709021517	0.319494276439433	1.31949427643943	Northern Flint	0.9920412	g		0.00178754740061162	0
Ger11	IPK242	IPK242	Mecklenburger	47.85	12.5833333	600	Europe	Germany	Camus et al., 2006	0.0547172337368438	0.186955407483342	1.18695540748334	Northern Flint	0.8351536	g		0.00148695107033639	0
Ger2	Pionner	DivCor_21a	Jaune de bade	48.5666667	8.5833333	139	Europe	Germany	Camus et al., 2006	0.176958635795168	0.600803007004955	1.60080300700495	Northern Flint	0.942439	g		0.00598690214067278	0
Ger4	IPK15	IPK15	Caspersmeyer II	52.5	12.2166667	36	Europe	Germany	Camus et al., 2006	0.0871243177572583	0.263796343755339	1.26379634375534	Northern Flint	0.8592394	g		0.00290900917431193	0
Ger5	IPK158	IPK158	Mahndorfer	52.0666667	11.0666667	102	Europe	Germany	Camus et al., 2006	0.112073842285417	0.324577139928242	1.32457713992824	Northern Flint	0.9706312	g		0.00102031498470948	0
Ger6	IPK239	IPK239	Strenzfelder	51.7833333	11.7166667	66	Europe	Germany	Camus et al., 2006	0.0810394889860205	0.253075345976422	1.25307534597642	Northern Flint	0.9403266	g		0.00146756880733945	0
Ger7	IPK26	DivCor_30a	Rimpaus Binder	52.1	10.1833333	105	Europe	Germany	Camus et al., 2006	0.171840493221197	0.246668375192209	1.24666837519221	Northern Flint	0.6230294	g		0.00100751987767584	0
Ger8	IPK25	IPK25	Dr. Delliles Körnermais	52.5	10.8833333	36	Europe	Germany	Camus et al., 2006	0.0288045753540386	0.0987954894925679	1.09879548949257	Northern Flint	0.99994	g		0.00256582262996942	0
Ger9	IPK6	IPK6	Terras Binder	52.1	10.85	105	Europe	Germany	Camus et al., 2006	0.0268533119049151	0.10366478728857	1.10366478728857	Northern Flint	0.8780086	g		0.0012974495412844	0
Gua12	GUAT36	GUAT36	San Marceno	15.4166667	-91.1	1829	Central America and Mexico	Guatemala	Camus et al., 2006	0.238160716777158	0.741841790534769	1.74184179053477	Caribbean	0.7339126	d	3	0.00462163302752294	0
Gua13	GUAT45	DivCor_627a	Oloton	14.6333333	-90.5166667	1749	Central America and Mexico	Guatemala	Camus et al., 2006	0.205739841207303	0.51563300871348	1.51563300871348	Caribbean	0.696703	d	3	0.00352776146788991	0
Gua14	GUAT527	GUAT527	Quicheno early	15.1666667	-91.25	1844	Central America and Mexico	Guatemala	Camus et al., 2006	0.240326328148503	0.776268580215274	1.77626858021527		0.5639732	d	3	0.00273426911314985	0
Hun1	PPS140	PPS140	Foldeaki Corne	47.5166667	19.0333333	NA	Europe	Hungary	Camus et al., 2006	0.201493475099055	0.641508628053989	1.64150862805399	Corn Belt Dent	0.7510828	c		0.0744844128440367	16
Hun2	PPS151	DivCor_107a	Martonvasari	47.5166667	19.7	NA	Europe	Hungary	Camus et al., 2006	0.0806812454529321	0.747821629933368	1.74782162993337		0.584851	c		0.00249684097859327	0
Hun2	PPS151	DivCor_107b	Martonvasari	47.5166667	19.7	NA	Europe	Hungary	Camus et al., 2006	0.110887183167173	0.738851870835469	1.73885187083547		0.584851	c		0.00346521406727829	0
Hun3	PPS458	PPS458	Iregszemscei 12 hetes	47.5166667	20.3666667	NA	Europe	Hungary	Camus et al., 2006	0.198906301466535	0.729198701520588	1.72919870152059		0.4993616	e	2	0.00155630581039755	0
Hun4	PPS534	DivCor_109a	Magyarovari	47.5166667	21.0333333	NA	Europe	Hungary	Camus et al., 2006	0.220325923289251	0.600205023065095	1.60020502306509		0.5503302	e	2	0.0014231620795107	0
Hun4	PPS534	DivCor_109b	Magyarovari	47.5166667	21.0333333	NA	Europe	Hungary	Camus et al., 2006	0.244838517367204	0.619212369724927	1.61921236972493		0.5503302	e	2	0.0016659877675841	0
Ita1	PPS115	DivCor_128a	Marano	44.5166667	11.4333333	20	Europe	Italy	Camus et al., 2006	0.231686933967861	0.645267384247394	1.64526738424739	Italian Flint	0.871022	f		0.00258755657492355	0
Ita10	VA145	VA145	Nostrano Quarantino	46.5	11.0666667	800	Europe	Italy	Camus et al., 2006	0.21207397412735	0.697249273876644	1.69724927387664	Italian Flint	0.6041882	f		0.00117010091743119	0
Ita13	VA469	DivCor_116a	Trecchinese di Lagonegro	40.05	15.85	430	Europe	Italy	Camus et al., 2006	0.195441421271358	0.659618998804032	1.65961899880403	Italian Flint	0.7977388	f		0.00244477675840979	0
Ita15	VA563	VA563	Locale di Macerata	43.1666667	10.5666667	21	Europe	Italy	Camus et al., 2006	0.201897267621614	0.655005979839399	1.6550059798394	Italian Flint	0.8192346	f		0.00210823853211009	0
Ita16	VA565	VA565	Cinquantino di Montagnana	46.0333333	10.3166667	52	Europe	Italy	Camus et al., 2006	0.198660764772593	0.660772253545191	1.66077225354519	Italian Flint	0.990336	f		0.0125863272171254	3
Ita2	PPS116	PPS116	VA204 Spezia	44.1166667	9.8333333	1	Europe	Italy	Camus et al., 2006	0.130551292043951	0.381129335383564	1.38112933538356	Italian Flint	0.9276544	f		0.00129211314984709	0
Ita3	PPS187	PPS187	VA1 Ott Tortonese	44.7833333	10.3166667	52	Europe	Italy	Camus et al., 2006	0.151019207731282	0.578036904151717	1.57803690415172	Italian Flint	0.8117248	f		0.00240148012232416	0
Ita4	PPS381	PPS381	VA46 Quarantino Famiglia	45.0333333	10.3166667	52	Europe	Italy	Camus et al., 2006	0.174320172316776	0.576712796856313	1.57671279685631	Italian Flint	0.9364376	f		0.00262520489296636	0
Ita6	PPS686	DivCor_127b	VA5 Nostrano dell Isola	44.616	8.25	123	Europe	Italy	Camus et al., 2006	0.210553980559561	0.534597642234751	1.53459764223475	Italian Flint	0.9502106	f		0.000725840978593272	0
Ita6	PPS686	DivCor_127a	VA5 Nostrano dell Isola	44.616	8.25	123	Europe	Italy	Camus et al., 2006	0.230674709422477	0.539381513753631	1.53938151375363	Italian Flint	0.9502106	f		0.00536396636085627	0
Ita7	PPS687	PPS687	VA20 Pignoletto	44.65	7.483	340	Europe	Italy	Camus et al., 2006	0.146558536941424	0.47535451905006	1.47535451905006	Italian Flint	0.9968592	f		0.0024735871559633	0
Ita8	PPS735	PPS735	VA84 Cinquantino Rosso	45.566	11.916	24	Europe	Italy	Camus et al., 2006	0.173044971722092	0.573210319494276	1.57321031949428	Italian Flint	0.8621294	f		0.000753880733944954	0
Ita9	VA136	VA136	Nostrano di Bolzano	46.8	11.9	830	Europe	Italy	Camus et al., 2006	0.124976583534473	0.476336921236972	1.47633692123697	Northern Flint	0.8990412	g		0.00182020795107034	0
Mex12	CHIH38	DivCor_619a	Apachito	27.8	-111.0666667	1800	Central America and Mexico	Mexico	Camus et al., 2006	0.214117924911637	0.74188450367333	1.74188450367333	Mexican	0.7921064	a		0.00100286544342508	0
Mex13	CHIS104	CHIS104	Zapalote Grande	15.3333333	-92.6666667	100	Central America and Mexico	Mexico	Camus et al., 2006	0.225120729013635	0.712711430035879	1.71271143003588		0.4506492	d	3	0.000735559633027523	0
Mex14	CHIS63	CHIS63	Tepecintle	16.7666667	-93.3666667	760	Central America and Mexico	Mexico	Camus et al., 2006	0.223247975104005	0.727063044592517	1.72706304459252	Caribbean	0.6026126	d	3	0.00303811620795107	0
Mex18	JALI102	JALI102	Tabloncillo	19.4833333	-103.2833333	1280	Central America and Mexico	Mexico	Camus et al., 2006	0.226556789560563	0.704296941739279	1.70429694173928	Mexican	0.6301026	a		0.00191224464831804	0
Mex19	JALI71	JALI71	Harinoso de Ocho Occidentales	20.1666667	-103.05	1555	Central America and Mexico	Mexico	Camus et al., 2006	0.182785355610899	0.562959166239535	1.56295916623954	Mexican	0.7928318	a		0.00287228134556575	0
Mex22	MEXI3	DivCor_604a	Conico	19.2833333	-99.65	2652	Central America and Mexico	Mexico	Camus et al., 2006	0.262662950435798	0.721809328549462	1.72180932854946	Mexican	0.925426	a		0.00180687155963303	0
Mex24	MEXI7	MEXI7	Cacahuacintle	19.2833333	-99.6333333	2652	Central America and Mexico	Mexico	Camus et al., 2006	0.226929001747791	0.741030240902101	1.7410302409021	Mexican	0.8856486	a		0.0030412874617737	0
Mex27	NAYA24	DivCor_717a	Harinoso de Ocho	21.95	-105.3	46	Central America and Mexico	Mexico	Camus et al., 2006	0.216659187444683	0.656330087134803	1.6563300871348	Mexican	0.6952072	a		0.000678480122324159	0
Mex29	NAYA39	NAYA39	Reventador	21.9333333	-105.3	46	Central America and Mexico	Mexico	Camus et al., 2006	0.199813192120462	0.650136682043397	1.6501366820434	Mexican	0.7570994	a		0.00196396636085627	0
Mex31	OAXA50	OAXA50	Zapalote Chico	16.5833333	-94.6	100	Central America and Mexico	Mexico	Camus et al., 2006	0.22440112049468	0.713138561421493	1.71313856142149		0.4630176	d	3	0.00155234250764526	0
Mex33	PI217413	DivCor_732a	Zapalote Chico	19.3833333	-99.15	2220	Central America and Mexico	Mexico	Camus et al., 2006	0.196122767246225	0.582051939176491	1.58205193917649		0.4665758	d	3	0.00214224770642202	0
Mex34	PUEB70	PUEB70	Conico	18.8666667	-97.3666667	2469	Central America and Mexico	Mexico	Camus et al., 2006	0.220416220350697	0.713309413975739	1.71330941397574	Mexican	0.872146	a		0.00245517125382263	0
Mex35	PUEB91	PUEB91	Arrocillo Amarillo	19.75	-97.55	2060	Central America and Mexico	Mexico	Camus et al., 2006	0.216703090562664	0.702887408166752	1.70288740816675	Mexican	0.7723558	a		0.00209770948012232	0
Mex36	SINA2	DivCor_727a	Chapalote	24.8	-107.4	61	Central America and Mexico	Mexico	Camus et al., 2006	0.215722946779834	0.661754655732103	1.6617546557321	Mexican	0.6831646	a		0.0012405993883792	0
Mex8	CHIH150	CHIH150	Palomero Toluqueno	29.3666667	-111.0833333	2140	Central America and Mexico	Mexico	Camus et al., 2006	0.236814964331489	0.781052451734153	1.78105245173415	Mexican	0.7102096	a		0.00310367584097859	0
Mrt1	MART4	MART4	Early Caribbean	14.75	-61.1833333	155	Caribbean	Martinique	Camus et al., 2006	0.184464566349492	0.587220228942423	1.58722022894242	Caribbean	0.9808062	d	3	0.00298238837920489	0
Pan1	PANA168	PANA168	Salvadoreno	8.1333333	-81.4166667	1200	Central America and Mexico	Panama	Camus et al., 2006	0.261020411966907	0.837903639159405	1.83790363915941	Caribbean	0.6191906	d	3	0.00239027217125382	0
Par1	PARAGU PG6-56	Par1	Avati-pichinga	-25.298	-57.637	200	South America	Paraguay	Mir et al., 2013	0.143933414300811	0.472321886212199	1.4723218862122		0.4827384	d	3	0.00297846483180428	0
Par2	PARAGU CB6-62	Par2	Avati-pichinga	-27	-57	300	South America	Paraguay	Mir et al., 2013	0.164863819923881	0.604177344951307	1.60417734495131		0.307564	d	3	0.00174255657492355	0
Per10	LIM. 47	Per10	AMARILLO L.M.(S.M.)	-12.083	-76.95	253	South America	Peru	Mir et al., 2013	0.138681014543806	0.475525371604305	1.47552537160431		0.428063	d	3	0.00272609174311927	0
Per13	APUC140	APUC140	Confite Puneno	-13.35	-72.55	2500	South America	Peru	Camus et al., 2006	0.232392901783235	0.77883136852896	1.77883136852896		0.4066348	b		0.00271589296636086	0
Per14	APUC171	DivCor_637a	San Geronimo	-13.35	-73.2166667	2300	South America	Peru	Camus et al., 2006	0.224834468452833	0.706389885528789	1.70638988552879		0.4533582	b		0.00114830581039755	0
Per16	PERU1303	DivCor_640a	Confite Morocho	-12.45	-75.6833333	2744	South America	Peru	Camus et al., 2006	0.24688557822056	0.512344097044251	1.51234409704425	Andean	0.99994	b		0.000653333333333333	0
Pol1	KRO1	KRO1	Szyldeca	52.4166667	16.8833333	NA	Europe	Poland	Camus et al., 2006	0.128026299623308	0.427216811891338	1.42721681189134	Northern Flint	0.9608426	g		0.00217525382262997	0
Pol2	KRO2	KRO2	Oksonska	52.4166667	17.55	NA	Europe	Poland	Camus et al., 2006	0.193479358145871	0.616777720826926	1.61677772082693		0.4750396	e	2	0.00958055657492355	2
Pol3	KRO3	DivCor_137a	Rozyllo	52.4166667	18.2166667	NA	Europe	Poland	Camus et al., 2006	0.143804875355742	0.846787971980181	1.84678797198018		0.4367542	b		0.00049739755351682	0
Pol3	KRO3	DivCor_137b	Rozyllo	52.4166667	18.2166667	NA	Europe	Poland	Camus et al., 2006	0.207310826022081	0.603921066119938	1.60392106611994		0.4367542	e	2	0.00185144648318043	0
Pol5	PPS448	PPS448	Wielkopolenka	51.15	21.8333333	NA	Europe	Poland	Camus et al., 2006	0.166150281604156	0.577908764736033	1.57790876473603	Northern Flint	0.888759	g		0.00518126605504587	1
Por1	PPS1234	PPS1234	Portugal	38.7166667	-9.1166667	15	Europe	Portugal	Camus et al., 2006	0.243902896650491	0.803519562617461	1.80351956261746		0.3903474	e	1	0.00039737003058104	0
Por10	BPGV 2047	Por10	Milho branco perola verdial	41.467	-7.85	400	Europe	Portugal	Mir et al., 2013	0.264290316167164	0.846702545703058	1.84670254570306		0.2640926	e	1	0.000540981651376147	0
Por17	BPGV 394	Por17	Milho branco	40.6	-8.083	340	Europe	Portugal	Mir et al., 2013	0.234984059189933	0.766871689731761	1.76687168973176		0.4450278	e	1	0.0083645993883792	2
Rom1	PPS160	PPS160	Ariesan	44.4166667	26.1	NA	Europe	Romania	Camus et al., 2006	0.186448666544968	0.551554758243636	1.55155475824364		0.3419166	e	2	0.00113848623853211	0
Sp10	EPZMV173	EPZMV173	Blanco de Ricote	38.1333333	-1.3666667	244	Europe	Spain	Camus et al., 2006	0.179224256277657	0.620023919357594	1.62002391935759		0.3286924	d	2	0.00325492048929664	0
Sp11	EPZMV23	DivCor_59b	Basto	37.3666667	-5.9833333	8	Europe	Spain	Camus et al., 2006	0.0999691905328798	0.882282590124722	1.88228259012472		0.4331944	d	2	0.000296880733944954	0
Sp11	EPZMV23	DivCor_59a	Basto	37.3666667	-5.9833333	8	Europe	Spain	Camus et al., 2006	0.186225986881819	0.882795147787459	1.88279514778746		0.4331944	d	2	0.023705128440367	5
Sp12	PPS770	PPS770	Andaluz ABC	38.0166667	-4.5166667	207	Europe	Spain	Camus et al., 2006	0.203503308521663	0.665214419955578	1.66521441995558		0.538794	d	2	0.00198882568807339	0
Sp13	PPS774	DivCor_73a	Trimesino ABC	39.3666667	-5.9833333	8	Europe	Spain	Camus et al., 2006	0.14625853893342	0.740346830685119	1.74034683068512		0.3909628	d	2	0.0027517247706422	0
Sp15	PPS444	PPS444	Norteno	42.8666667	-8.55	286	Europe	Spain	Camus et al., 2006	0.224026015975011	0.722108320519392	1.72210832051939	Europe	0.6128552	e	1	0.000502036697247706	0
Sp22	PPS979	PPS979	Agraar la Coruna 1	43.3666667	-8.3666667	0	Europe	Spain	Camus et al., 2006	0.212177065610967	0.71604305484367	1.71604305484367		0.4321032	c		0.00215577064220183	0
Sp25	PPS983	DivCor_55a	Orense	42.3166667	-7.8333333	326	Europe	Spain	Camus et al., 2006	0.155149278370472	0.680804715530497	1.6808047155305	Europe	0.747741	e	1	0.00200942201834862	0
Sp29	EPZMV155	DivCor_36a	Amarillo de Maranon	42.6166667	-1.75	628	Europe	Spain	Camus et al., 2006	0.190737991409201	0.607338117204852	1.60733811720485		0.4452414	e	2	0.000865467889908257	0
Sp3	EPZMV310	DivCor_66a	Andaluz	38.0333333	-5.9833333	8	Europe	Spain	Camus et al., 2006	0.188454503292675	0.772595250298992	1.77259525029899		0.5006508	d	2	0.00591967278287462	0
Sp3	EPZMV310	DivCor_66b	Andaluz	38.0333333	-5.9833333	8	Europe	Spain	Camus et al., 2006	0.235037582145235	0.70703058260721	1.70703058260721		0.5006508	d	2	0.0028490244648318	0
Sp31	EPZMV168	DivCor_38a	Aduna	43.2666667	-2.0333333	79	Europe	Spain	Camus et al., 2006	0.231786691408931	0.551042200580899	1.5510422005809	Europe	0.637616	e	1	0.00139646483180428	0
Sp31	EPZMV168	DivCor_38b	Aduna	43.2666667	-2.0333333	79	Europe	Spain	Camus et al., 2006	0.208670899811826	0.557748163335042	1.55774816333504	Europe	0.637616	e	1	0.00203958103975535	0
Sp32	EPZMV171	EPZMV171	Rojo de Tolosa	43.1166667	-2.0666667	182	Europe	Spain	Camus et al., 2006	0.215939376108391	0.716769178199214	1.71676917819921		0.3048596	d	1	0.00113081345565749	0
Sp33	EPZMV232	EPZMV232	Amarillo Pequeno de Bernedo	42.6166667	-3.1666667	973	Europe	Spain	Camus et al., 2006	0.189594414416541	0.604818042029728	1.60481804202973	Europe	0.6152102	e	1	0.00164345871559633	0
Sp34	EPZMV70	EPZMV70	Vasco 1	42.8166667	-1.6166667	455	Europe	Spain	Camus et al., 2006	0.219378100508142	0.741628224841961	1.74162822484196	Europe	0.80222	e	1	0.0208785535168196	3
Sp36	PPS986	DivCor_43a	Orendain	43.0666667	-2.1166667	316	Europe	Spain	Camus et al., 2006	0.222767014166407	0.796728173586195	1.7967281735862		0.4531278	d	1	0.00115235779816514	0
Sp36	PPS986	DivCor_43b	Orendain	43.0666667	-2.1166667	316	Europe	Spain	Camus et al., 2006	0.219888239179317	0.792798564838544	1.79279856483854		0.4531278	d	1	0.000379516819571865	0
Sp7	EPZMV337	EPZMV337	Villamartin	38.7	-5.9833333	8	Europe	Spain	Camus et al., 2006	0.208607621476907	0.741799077396207	1.74179907739621	Caribbean	0.6495284	d	2	0.00214485321100917	0
Sp8	EPZMV156	EPZMV156	Amarillo de Utrera	37.1833333	-5.7833333	45	Europe	Spain	Camus et al., 2006	0.187325727422766	0.587348368358107	1.58734836835811		0.3517416	d	2	0.00162334250764526	0
Sp9	EPZMV159	EPZMV159	Pabilillo de Granada	37.1833333	-3.6	753	Europe	Spain	Camus et al., 2006	0.180905454374931	0.601315564667692	1.60131556466769		0.4289898	d	2	0.00205299694189602	0
Svt1	SVIN5	SVIN5	Coastal Tropical Flint	13.0333333	-61.0166667	0	Caribbean	Saint Vincent	Camus et al., 2006	0.179673444973999	0.608918503331625	1.60891850333162	Caribbean	0.9583776	d	3	0.00305196330275229	0
Swi	PPS94	PPS94	Reinthaler	46.9166667	7.45	NA	Europe	Switzerland	Camus et al., 2006	0.143804875355742	0.482188621219887	1.48218862121989	Northern Flint	0.9926108	g		0.00530928134556575	0
Tri1	TRIN6	TRIN6	Tuson	10.5	-61.1666667	0	Caribbean	Trinite	Camus et al., 2006	0.1935539199343	0.613702374850504	1.6137023748505	Caribbean	0.7797562	d	3	0.0052804495412844	0
Ukr1	UKR37	UKR37	Ukraine 1	50.4166667	30.5166667	168	Europe	Ukraine	Camus et al., 2006	0.112240221491398	0.349948744233726	1.34994874423373	Northern Flint	0.6523724	g		0.00198319877675841	0
Uru4	URUG 637	Uru4	COLORADO	-34.337	-57.729	80	South America	Uruguay	Mir et al., 2013	0.23747730139636	0.778105245173415	1.77810524517342	Caribbean	0.600573	d	1	0.00197107951070336	0
Uru6	URUG8A	URUG8A	Cateto Sulino	-34.15	-56.45	0	South America	Uruguay	Camus et al., 2006	0.241439893464923	0.786391594054331	1.78639159405433	Caribbean	0.6163108	d	1	0.00334613455657492	0
USA10	PI217460	DivCor_427a	King Philip	45	-70.6666667	100	North America	Usa	Camus et al., 2006	0.210598344932381	0.518195797027166	1.51819579702717	Northern Flint	0.8228878	g		0.00167036391437309	0
USA10	PI217460	DivCor_427b	King Philip	45	-70.6666667	100	North America	Usa	Camus et al., 2006	0.112073842285417	0.51110541602597	1.51110541602597	Northern Flint	0.8228878	g		0.00428456574923547	0
USA11	PI401755	DivCor_430a	Sioux Tribe	43.0166667	-102.55	NA	North America	Usa	Camus et al., 2006	0.226386147170433	0.690628737399624	1.69062873739962	Northern Flint	0.679968	g		0.00165333639143731	0
USA12	PPS1132	DivCor_435a	Smut Nose	45	-70	100	North America	Usa	Camus et al., 2006	0.103103607186221	0.692422689219204	1.6924226892192		0.4374496	g		0.00203156574923547	0
USA14	PI213699	DivCor_436a	Krug Yellow Dent	42.4	-93.0666667	NA	North America	Usa	Camus et al., 2006	0.187071411648647	0.837690073466598	1.8376900734666	Corn Belt Dent	0.8577728	c		0.0555615902140673	13
USA16	PI213719	DivCor_438a	Reids Yellow Dent	38.4666667	-92.5	NA	North America	Usa	Camus et al., 2006	0.181729188200412	0.829062019477191	1.82906201947719	Corn Belt Dent	0.8468214	c		0.0857044862385321	17
USA17	PI214295	PI214295	Pride of Saline	38.5	-97.65	NA	North America	Usa	Camus et al., 2006	0.272153503137977	0.850247736203656	1.85024773620366	Corn Belt Dent	0.7650354	c		0.102510889908257	6
USA18	PI280061	DivCor_444a	Lancaster Surecrop	40.4833333	-82.55	NA	North America	Usa	Camus et al., 2006	0.181909235620949	0.849521612848112	1.84952161284811	Corn Belt Dent	0.6306142	c		0.0524104006116208	9
USA19	PPS471	DivCor_447a	Minnesota 13	45.5833333	-94.4666667	NA	North America	Usa	Camus et al., 2006	0.203124746143173	0.767939518195797	1.7679395181958	Corn Belt Dent	0.7830396	c		0.00901853822629969	0
USA20	PI213715	PI213715	Gourdseed Dent	37.5	-96	265	North America	Usa	Camus et al., 2006	0.186086068006747	0.588587049376388	1.58858704937639	Corn Belt Dent	0.7234054	c		0.0051954128440367	0
USA21	PI269743	PI269743	Shoepeg	38	-93	213	North America	Usa	Camus et al., 2006	0.17663346717698	0.58593883478558	1.58593883478558	Corn Belt Dent	0.9519522	c		0.00464839143730887	0
USA22	PI217410	PI217410	Papago Flour Corn	32.25	-112	1067	North America	Usa	Camus et al., 2006	0.154375161678151	0.47356056723048	1.47356056723048	Mexican	0.8096224	a		0.00155392048929664	0
USA23	PI218137	DivCor_459a	Tesuque Pueblo	35.8	-105.9833333	2073	North America	Usa	Camus et al., 2006	0.188277299058504	0.764223475140953	1.76422347514095		0.5959204	a		0.00144438532110092	0
USA28	PI311237	DivCor_453a	Hickory King	34	-84.7	300	North America	Usa	Camus et al., 2006	0.042366158924447	0.8089014180762	1.8089014180762		0.5993438	c		0.00680365749235474	0
USA3	Ames2749	Ames2749	Palmer Rhode Island Flint	41.9	-71.9	100	North America	Usa	Camus et al., 2006	0.136782195192501	0.448402528617803	1.4484025286178	Northern Flint	0.9919068	g		0.00303244342507645	0
USA4	Ames2750	DivCor_404a	Wakefields Rhode Island Flint	41.9	-72.5666667	100	North America	Usa	Camus et al., 2006	0.25636161358279	0.544976934905177	1.54497693490518	Northern Flint	0.8736726	g		0.00226054434250765	0
USA6	Ames2752	DivCor_406a	Quicks Rhode Island Flint	42.45	-72.0166667	NA	North America	Usa	Camus et al., 2006	0.244251137992204	0.391124209806937	1.39112420980694	Northern Flint	0.9875072	g		0.00286775840978593	0
USA8	PI213763	DivCor_415a	Mandan Blue Flour	47.55	-99.5833333	NA	North America	Usa	Camus et al., 2006	0.173206575520692	0.682641380488638	1.68264138048864	Northern Flint	0.6668182	g		0.0020431620795107	0
USA9	PI213793	DivCor_420a	Assiniboine	46.8166667	-100.8166667	457	North America	Usa	Camus et al., 2006	0.145089964877325	0.711301896463352	1.71130189646335	Northern Flint	0.6755646	g		0.00399991743119266	0
Ven3	VEN405	VEN405	Tuson	9.5	-66.3	571	Central America and Mexico	Venezuela	Camus et al., 2006	0.234425163561248	0.76020844011618	1.76020844011618	Caribbean	0.7714404	d	3	0.00283718960244648	0
Ven6	VENE736	VENE736	Sabanero	8.4333333	-71.2	2225	Central America and Mexico	Venezuela	Camus et al., 2006	0.201896305669271	0.671151546215616	1.67115154621562		0.397645	d	3	0.00169800917431193	0
Vir4	BRVI142	BRVI142	Early Caribbean	18.5	-65.5	0	Caribbean	British Virgin Islands	Camus et al., 2006	0.17987672133962	0.610627028874082	1.61062702887408	Caribbean	0.9925988	d	3	0.00336692660550459	0
Yug1	MRIZP47	MRIZP47	Zuti Rani	44.8	20.4666667	NA	Europe	Yugoslavia	Camus et al., 2006	0.140578012714786	0.436015718434991	1.43601571843499	Italian Flint	0.7875948	f		0.00220495718654434	0
Yug3	MRIZP676	MRIZP676	Zuti Murt-Optak	43.4666667	20.4666667	NA	Europe	Yugoslavia	Camus et al., 2006	0.185876843442468	0.696950281906714	1.69695028190671		0.3910582	e	2	0.000872492354740061	0
