## Supplementary material for "Genome-wide SNP genotyping of DNA pools identifies untapped landraces and genomic regions that could enrich the maize breeding pool": Table S2

### Sheet: Feuil1
Table S2: Pairwise genetic differentiation (FST) between the five geographic groups (below diagonal) and mean modified Roger’s genetic distance (above diagonal).
	Europe	South America	Caribbean	North America	Central America and Mexico
	mean ± s.d.	mean ± s.d.	mean ± s.d.	mean ± s.d.	mean ± s.d.
Europe		0.385 ± 0.062	0.414 ± 0.059	0.378 ± 0.051	0.388 ± 0.051
South America	0.022		0.373 ± 0.043	0.390 ± 0.063	0.357 ± 0.043
Caribbean	0.042	0.043		0.420 ± 0.058	0.354 ± 0.038
North America	0.016	0.044	0.083		0.391 ± 0.0468
Central America and Mexico	0.030	0.021	0.030	0.049
