## Supplementary material for "Genome-wide SNP genotyping of DNA pools identifies untapped landraces and genomic regions that could enrich the maize breeding pool": Table S3

### Sheet: Feuil1
Table S3: Number of landraces assigned to each cluster in the two Bayesian approaches and marker sets for K=2, K=3, K=4, K=5, K=6 and K=7. Each column corresponds to the assignment obtained by ADMIXTURE analysis of 2,500 randomly selected SNPs. Rows show the assignment obtained by STRUCTURE analysis of 17 SSRs. The number of landraces assigned to the same cluster with both approaches appear on th…
K=2
		SNP
	Groups	K2_C1	K2_C2	Admixed	# of landraces
SSR	Tropical	77	0	4	81
	European & North American	3	42	10	55
	Admixed	8	2	10	20
	# of landraces	88	44	24	156
	Consistency Percentage (Admixed excluded)					97.5
K=3
		SNP
	Groups	K3_C1	K3_C2	K3_C3	Admixed	# of landraces
SSR	European Flint	19	0	0	5	24
	Northern Flint	0	30	0	12	42
	Tropical	0	0	45	12	57
	Admixed (<0.6)	0	3	12	18	33
	# of landraces	19	33	57	47	156
	Consistency Percentage (Admixed excluded)						100
K=4
		SNP
	Groups	K4_C1	K4_C2	K4_C3	K4_C4	Admixed	# of landraces
SSR	Northern Flint	30	0	0	0	9	39
	Mexican-CBD-Caribbean	1	2	2	0	16	21
	Caribbean & Andean	0	7	19	0	9	35
	European Flint	0	0	0	16	6	22
	Admixed	2	3	9	2	23	39
	# of landraces	33	12	30	18	63	156
	Consistency Percentage (Admixed excluded)							87
K=5
		SNP
	Groups	K5_C1	K5_C2	K5_C3	K5_C4	K5_C5	Admixed (<0.6)	# of landraces
SSR	European Flint & Italian Flint	14	0	0	0	0	5	19
	Northern Flint	0	21	0	0	0	3	24
	Caribbean& Andean	0	0	14	5	0	7	26
	CBD & Northern Flint	0	4	3	0	1	5	13
	Mexican	0	1	0	0	10	5	16
	Admixed (<0.6)	4	5	11	2	3	33	58
	# of landraces	18	31	28	7	14	58	156
	Consistency Percentage (Admixed excluded)								80.8
K=6
		SNP
	Groups	K6_C1	K6_C2	K6_C3	K6_C4	K6_C5	K6_C6	Admixed (<0.6)	# of landraces
SSR	Andean	5	0	4	0	0	0	6	15
	NF	0	14	0	0	0	0	1	15
	Caribbean	0	0	12	0	0	0	3	15
	Italian Flint & Europe	0	0	0	13	1	0	4	18
	CBD+NF	0	8	0	0	1	1	5	15
	Mexican	0	1	0	0	0	11	3	15
	Admixed (<0.6)	1	6	9	5	7	2	33	63
	# of landraces	6	29	25	18	9	14	55	156
	Consistency Percentage (Admixed excluded)									78.9
K=7
		SNP
	Groups	K7_C1	K7_C2	K7_C3	K7_C4	K7_C5	K7_C6	K7_C7	Admixed (<0.6)	# of landraces
SSR	NF	14	0	0	0	0	1	0	3	18
	CBD	0	7	1	0	0	0	0	4	12
	Mexican	0	0	10	0	0	0	0	4	14
	Andean	0	0	0	5	3	0	0	5	13
	Caribbean	0	0	0	0	14	0	0	2	16
	NF	12	0	0	0	0	0	0	0	12
	Italian Flint & Europe	0	1	0	0	0	5	9	2	17
	Admixed	2	1	2	1	8	8	3	29	54
	# of landraces	28	9	13	6	25	14	12	49	156
	Consistency Percentage (Admixed excluded)										72
