## Supplementary material for "Genome-wide SNP genotyping of DNA pools identifies untapped landraces and genomic regions that could enrich the maize breeding pool": Table S4

### Sheet: Feuil1
Table S4: Mean and percentile values of the genetic diversity parameters between landraces, geographic groups and inbred lines.
Diversity parameters	Mean	95% upper limit	# of outlier windows (>95%)	5% lower limit	# of outlier windows (<5%)
HTl (Landraces)	0.338	0.499	3	0.069	22
Hs Landraces	0.192	0.301	0	0.048	22
HTi (Inbred lines)	0.353	0.499	0	0.109	17
Hs Inbred lines	0.002	0.005	282	0	0
HTEUR	0.314	0.499	4	0.034	15
HTNAM	0.317	0.498	4	0.037	16
HTCAM	0.328	0.499	4	0.049	27
HTCAR	0.301	0.498	2	0.011	16
HTSAM	0.323	0.499	3	0.043	16
FSTg (between 5 geographic groups)	0.057	0.15	26	0.007	8
FSTl (between landraces)	0.405	0.568	20	0.235	17
FSTi (between inbred lines)	0.994	1	0	0.985	398
FSTli (Landraces vs Inbred lines panel)	0.01	0.04	40	0	0
FSTEUR-NAM	0.0155	0.0594	132	0.0001	37
FSTEUR-CAM	0.0301	0.113	138	0.0001	17
FSTEUR-CAR	0.0415	0.154	301	0.0002	31
FSTEUR-SAM	0.0222	0.0864	141	0.0001	30
FST NAM-CAM	0.0493	0.1863	105	0.0002	17
FST NAM-CAR	0.0827	0.2977	95	0.0004	19
FST NAM-SAM	0.0443	0.164	55	0.0002	57
FST CAM-CAR	0.0296	0.1146	306	0.0001	19
FSTCAM-SAM	0.0207	0.0789	159	0.0001	20
FSTCAR-SAM	0.0425	0.1582	328	0.0002	25
