## Supplementary material for "Genome-wide SNP genotyping of DNA pools identifies untapped landraces and genomic regions that could enrich the maize breeding pool": Table S6

### Sheet: Feuil1
Table S6: Number of SNPs under selection between geographic groups, identified by Bayescan analysis according to their genome position and Jeffrey’s scale of evidence of selection.
	Chromosome
Jeffrey’s classes		1	2	3	4	5	6	7	8	9	10	Unknown		Total
No evidence		3.348	2.434	2.456	2.62	2.499	1.752	1.894	2.209	1.795	1.736	119		22.862
Substantial		20	16	9	17	17	31	8	15	17	19	2		171
Strong		16	9	17	11	6	5	5	10	12	12	1		104
Very strong		13	9	4	19	7	8	8	4	15	11	1		99
Decisive		26	13	30	21	17	17	6	17	15	14	0		176
