## Supplementary material for "Genome-wide SNP genotyping of DNA pools identifies untapped landraces and genomic regions that could enrich the maize breeding pool": Table S9

### Sheet: Feuil1
Table S9: Number of SNPs under selection between landraces and inbred lines identified by Bayescan analysis according to their genome position and Jeffrey’s scale of evidence of selection.
	Chromosome
Jeffrey’s scales	1	2	3	4	5	6	7	8	9	10	Unknown	Total
No evidence	3.404	2.475	2.509	2.682	2.532	1.807	1.918	2.245	1.852	1.784	123	23.331
Substantial	9	1	2	2	6	2	0	5	0	5	0	32
Strong	1	2	1	2	4	1	0	3	1	1	0	16
Very strong	4	1	3	2	0	3	2	1	0	1	0	17
Decisive	5	2	1	0	4	0	1	1	1	1	0	16
