## Supplementary material for "Genome-wide SNP genotyping of DNA pools identifies untapped landraces and genomic regions that could enrich the maize breeding pool": Table S10

### Sheet: Feuil1
Table S10: List of 49 loci under selection between landraces and inbred lines identified by Bayescan. The 23,412 SNPS are classified according to Jeffrey’s scale of evidence into 5 categories: no evidence, substantial, strong, very strong, and decisive.
Comparison	SNP	Chromosome	Position	POST_PROB	LOG10_PO	Q_VALUE	ALPHA	FST	SELECTION	LOG10_Q	FST_GROUP	PO_GROUP	gene	Function
CK lines Panel vs Landraces Panel	PZE-101055262	1	39139832	0.999	2.9995	0.0005	1.5747	0.10752	diversifying	-3.30102999566398	80-100%	decisive	NA	NA
CK lines Panel vs Landraces Panel	PZE-101084197	1	72618596	0.9992	3.0965	0.0002	1.7649	0.12738	diversifying	-3.69897000433602	80-100%	decisive	GRMZM2G137502	dof zinc finger domain containing protein, putative, expressed
CK lines Panel vs Landraces Panel	PZE-101109257	1	116943479	0.991	2.0417	0.0024	1.4464	0.096336	diversifying	-2.61978875828839	80-100%	decisive	NA	NA
CK lines Panel vs Landraces Panel	PZE-101144248	1	187399302	0.9696	1.5036	0.0135	1.3532	0.090294	diversifying	-1.86966623150499	80-100%	very strong	GRMZM2G441903	AN1-like zinc finger domain containing protein, expressed
CK lines Panel vs Landraces Panel	PZE-101167639	1	211083097	0.967	1.4668	0.0146	1.3588	0.090652	diversifying	-1.83564714421556	80-100%	strong	NA	NA
CK lines Panel vs Landraces Panel	PZE-101170746	1	214244290	0.9728	1.5534	0.0106	1.6233	0.11879	diversifying	-1.97469413473523	80-100%	very strong	GRMZM2G459391
CK lines Panel vs Landraces Panel	PZE-101188911	1	234310221	0.999	2.9995	0.0005	1.5777	0.10786	diversifying	-3.30102999566398	80-100%	decisive	GRMZM2G008607	expressed protein
CK lines Panel vs Landraces Panel	PZE-101188920	1	234311754	0.9968	2.4934	0.001	1.5162	0.10267	diversifying	-3	80-100%	decisive	GRMZM2G008607	expressed protein
CK lines Panel vs Landraces Panel	PZE-101189838	1	235647714	0.97	1.5096	0.0124	1.3406	0.088753	diversifying	-1.90657831483776	80-100%	very strong	GRMZM2G115646	fluG, putative, expressed
CK lines Panel vs Landraces Panel	PZE-101189858	1	235652370	0.9898	1.9869	0.0037	1.4478	0.097354	diversifying	-2.43179827593301	80-100%	very strong	GRMZM2G115646	fluG, putative, expressed
CK lines Panel vs Landraces Panel	PZE-102005884	2	3106956	1	1000	0.0001	2.055	0.1643	diversifying	-4	80-100%	decisive	GRMZM2G035370	Myb-like DNA-binding domain containing protein, putative, expressed
CK lines Panel vs Landraces Panel	PZE-102021588	2	9997341	0.999	2.9995	0.0005	1.5826	0.10851	diversifying	-3.30102999566398	80-100%	decisive	GRMZM2G007256
CK lines Panel vs Landraces Panel	PZE-102100180	2	118981561	0.9502	1.2805	0.0177	1.3119	0.087587	diversifying	-1.75202673363819	80-100%	strong	NA	NA
CK lines Panel vs Landraces Panel	PZE-102111369	2	144130060	0.9294	1.1193	0.0215	1.5119	0.11061	diversifying	-1.66756154008439	80-100%	strong	NA	NA
CK lines Panel vs Landraces Panel	PZE-102146710	2	193829718	0.9732	1.56	0.0094	1.3916	0.093832	diversifying	-2.0268721464003	80-100%	very strong	GRMZM2G022032	ankyrin repeat-containing protein, putative, expressed
CK lines Panel vs Landraces Panel	PZE-103056685	3	69382082	0.978	1.6478	0.0056	1.6512	0.12108	diversifying	-2.2518119729938	80-100%	very strong	NA	NA
CK lines Panel vs Landraces Panel	PZE-103061988	3	104526764	0.9768	1.6242	0.0064	1.6463	0.12122	diversifying	-2.19382002601611	80-100%	very strong	NA	NA
CK lines Panel vs Landraces Panel	PZE-103077603	3	128637651	0.9426	1.2153	0.0204	1.3037	0.087454	diversifying	-1.6903698325741	80-100%	strong	NA	NA
CK lines Panel vs Landraces Panel	PZE-103090602	3	149563549	0.9706	1.5186	0.0118	1.3536	0.09023	diversifying	-1.92811799269387	80-100%	very strong	GRMZM2G467184	calmodulin-like protein 1, putative, expressed
CK lines Panel vs Landraces Panel	PZE-103185090	3	229637940	0.998	2.698	0.0008	1.5288	0.1035	diversifying	-3.09691001300806	80-100%	decisive	GRMZM2G014836	DTW domain containing protein, putative, expressed
CK lines Panel vs Landraces Panel	PZE-104043371	4	62336000	0.9196	1.0582	0.0251	1.2604	0.084879	diversifying	-1.60032627851896	80-100%	strong	GRMZM2G175499	pectinesterase, putative, expressed
CK lines Panel vs Landraces Panel	PZE-104050325	4	78258388	0.953	1.3069	0.0168	1.4139	0.098104	diversifying	-1.77469071827414	80-100%	strong	GRMZM2G179800	expressed protein
CK lines Panel vs Landraces Panel	PZE-104131650	4	213777588	0.9866	1.8669	0.0042	1.4061	0.093596	diversifying	-2.3767507096021	80-100%	very strong	GRMZM2G051502	NBS-LRR disease resistance protein, putative, expressed
CK lines Panel vs Landraces Panel	PZE-104150458	4	236884660	0.9696	1.5036	0.0135	1.4204	0.096561	diversifying	-1.86966623150499	80-100%	very strong	NA	NA
CK lines Panel vs Landraces Panel	PZE-105044255	5	31830614	1	1000	0.0001	1.7381	0.12383	diversifying	-4	80-100%	decisive	NA	NA
CK lines Panel vs Landraces Panel	PZE-105048955	5	39821460	0.9964	2.442	0.0015	1.7718	0.13172	diversifying	-2.82390874094432	80-100%	decisive	GRMZM2G048549	EF hand family protein, putative, expressed
CK lines Panel vs Landraces Panel	PZE-105055537	5	53397244	0.9902	2.0044	0.0029	1.4467	0.097336	diversifying	-2.53760200210104	80-100%	decisive	GRMZM2G080183	peroxidase precursor, putative, expressed
CK lines Panel vs Landraces Panel	PZE-105055691	5	53519636	0.969	1.4949	0.014	1.3675	0.090994	diversifying	-1.85387196432176	80-100%	strong	NA	NA
CK lines Panel vs Landraces Panel	PZE-105056644	5	54817968	0.9194	1.0571	0.0263	1.2259	0.081669	diversifying	-1.58004425151024	80-100%	strong	NA	NA
CK lines Panel vs Landraces Panel	PZE-105065758	5	67504073	0.9538	1.3147	0.016	1.3422	0.08997	diversifying	-1.79588001734408	80-100%	strong	NA	NA
CK lines Panel vs Landraces Panel	PZE-105077956	5	87926190	0.9948	2.2816	0.0019	1.4905	0.10057	diversifying	-2.72124639904717	80-100%	decisive	NA	NA
CK lines Panel vs Landraces Panel	PZE-105141822	5	196407287	0.9108	1.009	0.0288	1.4748	0.10843	diversifying	-1.54060751224077	80-100%	strong	GRMZM2G071325	fringe-related protein, putative, expressed
CK lines Panel vs Landraces Panel	PZE-106021050	6	17960951	0.9758	1.6055	0.0072	1.3729	0.091395	diversifying	-2.14266750356873	80-100%	very strong	NA	NA
CK lines Panel vs Landraces Panel	PZE-106022704	6	55052925	0.9838	1.7833	0.0048	1.3942	0.09292	diversifying	-2.31875876262441	80-100%	very strong	NA	NA
CK lines Panel vs Landraces Panel	PZE-106049655	6	98774576	0.9724	1.5468	0.0112	1.3713	0.091573	diversifying	-1.95078197732982	80-100%	very strong	GRMZM2G307404
CK lines Panel vs Landraces Panel	PZE-106116148	6	161728913	0.963	1.4153	0.0152	1.3458	0.089992	diversifying	-1.81815641205523	80-100%	strong	GRMZM2G074790	T-complex protein, putative, expressed
CK lines Panel vs Landraces Panel	PZE-107031127	7	40570536	0.973	1.5567	0.01	1.3646	0.091037	diversifying	-2	80-100%	very strong	GRMZM2G146463	alpha-galactosidase precursor, putative, expressed
CK lines Panel vs Landraces Panel	PZE-107067262	7	124144853	1	1000	0.0001	2.0844	0.16155	diversifying	-4	80-100%	decisive	NA	NA
CK lines Panel vs Landraces Panel	PZE-107082392	7	137463152	0.9738	1.5701	0.0087	1.652	0.12226	diversifying	-2.06048074738138	80-100%	very strong	NA	NA
CK lines Panel vs Landraces Panel	PZE-108039093	8	45813324	0.9468	1.2503	0.0186	1.2955	0.08632	diversifying	-1.73048705578208	80-100%	strong	GRMZM2G077259	RALFL7 - Rapid ALkalinization Factor RALF family protein precursor, expressed
CK lines Panel vs Landraces Panel	PZE-108037596	8	60230272	0.9446	1.2316	0.0195	1.2956	0.08637	diversifying	-1.70996538863748	80-100%	strong	GRMZM2G583971	protein kinase family protein, putative, expressed
CK lines Panel vs Landraces Panel	PZE-108037806	8	61033813	0.923	1.0786	0.0239	1.2708	0.085566	diversifying	-1.62160209905186	80-100%	strong	NA	NA
CK lines Panel vs Landraces Panel	PZE-108037900	8	61329542	0.9744	1.5804	0.0079	1.3682	0.091061	diversifying	-2.10237290870956	80-100%	very strong	NA	NA
CK lines Panel vs Landraces Panel	PZE-108050721	8	88680794	0.9986	2.8532	0.0007	1.5542	0.10595	diversifying	-3.15490195998574	80-100%	decisive	NA	NA
CK lines Panel vs Landraces Panel	PZE-100000575	9	63126013	0.913	1.0209	0.0276	1.2347	0.083086	diversifying	-1.55909091793478	80-100%	strong	GRMZM2G480106	zinc finger, C3HC4 type domain containing protein, expressed
CK lines Panel vs Landraces Panel	PZE-109070116	9	114492959	0.9966	2.467	0.0013	1.5179	0.10324	diversifying	-2.88605664769316	80-100%	decisive	NA	NA
CK lines Panel vs Landraces Panel	PZE-110009138	10	7112252	0.9958	2.3748	0.0017	1.5073	0.10183	diversifying	-2.76955107862173	80-100%	decisive	NA	NA
CK lines Panel vs Landraces Panel	PZE-110012785	10	11241784	0.99	1.9955	0.0033	1.7162	0.12711	diversifying	-2.48148606012211	80-100%	very strong	NA	NA
CK lines Panel vs Landraces Panel	PZE-110050711	10	95549464	0.9276	1.1075	0.0227	1.2656	0.084838	diversifying	-1.64397414280688	80-100%	strong	GRMZM2G023023	amidase family protein, putative, expressed
